# Optogenetic control of Wnt signaling for modeling early embryogenic patterning with human pluripotent stem cells

**DOI:** 10.1101/665695

**Authors:** Nicole A. Repina, Xiaoping Bao, Joshua A. Zimmermann, David A. Joy, Ravi S. Kane, David V. Schaffer

**Affiliations:** Department of Bioengineering, University of California, Berkeley, California 94720; Graduate Program in Bioengineering, University of California, San Francisco and University of California, Berkeley, California 94720; Department of Chemical and Biomolecular Engineering, University of California, Berkeley, California 94720; Davidson School of Chemical Engineering, Purdue University, West Lafayette, IN 47907; Helen Wills Neuroscience Institute, University of California, Berkeley, California 94720; Department of Molecular and Cell Biology, University of California, Berkeley, California 94720; Gladstone Institute of Cardiovascular Disease, Gladstone Institutes, San Francisco, California 94158; School of Chemical and Biomolecular Engineering, Georgia Institute of Technology, Atlanta, Georgia 30332

## Abstract

The processes of cell proliferation, differentiation, migration, and self-organization during early embryonic development are governed by dynamic, spatially and temporally varying morphogen signals. Analogous tissue patterns emerge spontaneously in embryonic stem cell (ESC) models for gastrulation, but mechanistic insight into this self-organization is limited by a lack of molecular methods to precisely control morphogen signal dynamics. Here we combine optogenetic stimulation and single-cell imaging approaches to study self-organization of human pluripotent stem cells. Precise control of morphogen signal dynamics, achieved through activation of canonical Wnt/β-catenin signaling over a broad high dynamic range (>500-fold) using an optoWnt optogenetic system, drove broad transcriptional changes and mesendoderm differentiation of human ESCs at high efficiency (>95% cells). Furthermore, activating Wnt signaling in subpopulations of ESCs in 2D and 3D cultures induced cell self-organization and morphogenesis reminiscent of human gastrulation, including changes in cell migration and epithelial to mesenchymal transition. Our findings thus reveal an instructive role for Wnt in directing cell patterning in this ESC model for gastrulation.
