## Supplementary material for "Optogenetic control of Wnt signaling for modeling early embryogenic patterning with human pluripotent stem cells": TableS1

SampleIDs	Condition	Gene overexpression	Qubit (ng/mL)	Total conc (ng)	RIN	RNASeq Library	Total Reads	Total data (GB)	Average read length (bp)	GC (%)	Avg. base quality (Phred)	Total data >= Q30 (%)	Read Count After Adapter Trimming	Read Count After Contamination Removal (MT, rRNA, tRNA,repeats)	% Data Loss After Pre-Processing	Reads Aligned with hg19 and 4 extra genes (Cry2-LRP6c-2A-mCherry, eGFP, PuroR, NeoR)	Alignment (%)
R1	optoWnt-light	Cry2-LRP6c-2A-mCherry, PuroR	39.5	632	10	Illumina Stranded mRNA (Poly A Selection)	60,891,010	9.13	150	50.65	39.42	95.3	60,721,504	56,805,932	6.71	55,627,027	97.92
R2	optoWnt-light	Cry2-LRP6c-2A-mCherry, PuroR	57	912	9.7	Illumina Stranded mRNA (Poly A Selection)	68,337,454	10.25	150	51.77	39.31	94.94	68,181,334	63,737,650	6.73	61,961,350	97.21
R3	optoWnt-light	Cry2-LRP6c-2A-mCherry, PuroR	46	736	9.8	Illumina Stranded mRNA (Poly A Selection)	62,427,592	9.36	150	50.87	39.45	95.4	62,267,730	57,971,304	7.14	56,633,613	97.69
R4	wt-light	eGFP, NeoR	49	784	9.9	Illumina Stranded mRNA (Poly A Selection)	70,916,994	10.64	150	50.79	39.4	95.26	70,808,724	66,045,386	6.87	64,277,793	97.32
R5	wt-light	eGFP, NeoR	29.5	472	9.2	Illumina Stranded mRNA (Poly A Selection)	59,131,800	8.87	150	50.58	39.45	95.4	58,991,296	54,938,814	7.09	53,699,078	97.74
R6	wt-light	eGFP, NeoR	61.5	984	9.4	Illumina Stranded mRNA (Poly A Selection)	67,881,906	10.18	150	51.02	39.36	95.1	67,740,050	63,428,866	6.56	62,076,481	97.87
R13	optoWnt-dark	Cry2-LRP6c-2A-mCherry, PuroR	36.7	587.2	9.3	Illumina Stranded mRNA (Poly A Selection)	42,397,020	6.36	150	50.72	39.13	94.26	42,328,638	39,127,216	7.71	38,409,494	98.17
R14	optoWnt-dark	Cry2-LRP6c-2A-mCherry, PuroR	57.5	920	9.3	Illumina Stranded mRNA (Poly A Selection)	39,500,662	5.93	150	50.47	39.1	94.19	39,445,162	36,587,942	7.37	35,486,491	96.99
R15	optoWnt-dark	Cry2-LRP6c-2A-mCherry, PuroR	34.3	548.8	7.6	Illumina Stranded mRNA (Poly A Selection)	37,608,592	5.64	150	51	39.07	94.07	37,547,232	34,769,174	7.55	34,053,522	97.94
R16	wt-dark	eGFP, NeoR	35.8	572.8	8.9	Illumina Stranded mRNA (Poly A Selection)	41,137,394	6.17	150	33.73	39.15	94.34	41,049,938	38,004,928	7.61	37,012,979	97.39
R17	wt-dark	eGFP, NeoR	29.4	470.4	10	Illumina Stranded mRNA (Poly A Selection)	45,426,284	6.81	150	50.88	39.16	94.37	45,214,112	41,614,412	8.39	40,844,605	98.15
R18	wt-dark	eGFP, NeoR	59	944	9.6	Illumina Stranded mRNA (Poly A Selection)	44,898,956	6.73	150	50.86	39.12	94.24	44,814,598	41,708,014	7.11	40,890,131	98.04
